# The extra-terminal domain drives the role of BET proteins in transcription

**DOI:** 10.1101/2025.05.12.653540

**Authors:** Iwona Pasionek, John B. Ridenour, Agnieszka Machowska, Magdalena Donczew, Michael T. Kinter, Kevin A. Boyd, Rafal Donczew

## Abstract

BET proteins facilitate the transcription of most eukaryotic genes, yet the specific mechanisms underlying their function remain incompletely understood. As chromatin readers, BET proteins use tandem bromodomains to recognize acetylated lysine residues on histones and other protein partners. However, recent evidence indicates that bromodomain activity alone does not account for the full spectrum of BET protein functions, underscoring the importance of additional conserved domains. Here, we systematically evaluated all conserved domains of BET proteins and identified the extra-terminal (ET) domain as essential for cell viability, genome-wide transcription, and BET chromatin occupancy. Moreover, we demonstrate that the ET domain exerts these effects by acting as a central hub for interactions with multiple transcriptional regulators. Our findings advance the current understanding of BET protein biology and reveal potential mechanisms by which cells can evade bromodomain inhibition under pathological conditions.
