## Supplementary material for "The extra-terminal domain drives the role of BET proteins in transcription": Table S1

### Sheet: bacterial plasmids
plasmid	background	reference	notes
pGZ110		Zentner et al., 2015	MNase tagging vector (TRP1 marker)
pMD75	pGZ110	this work	MNase tagging vector (HygB marker)

### Sheet: yeast plasmids - BDF1 variants
plasmid	yeast plasmid type	marker	background	BDF1 variant	BDF1 MNase tag	reference	notes
pRS315	centromere	LEU2				Sikorski and Hieter, 1989
pRD10	centromere	LEU2	pRS315	WT	no	this work
pRD101	centromere	LEU2	pRD10	BD1 deletion	no	this work
pRD102	centromere	LEU2	pRD10	BD2 deletion	no	this work
pRD148	centromere	LEU2	pRD10	BD1/2 deletion	no	this work
pRD83	centromere	LEU2	pRD10	NPS deletion	no	this work
pRD77	centromere	LEU2	pRD10	CPS deletion	no	this work
pRD87	centromere	LEU2	pRD10	NPS/CPS deletion	no	this work
pRD81	centromere	LEU2	pRD10	B region deletion	no	this work
pRD57	centromere	LEU2	pRD10	BID region deletion	no	this work
pRD96	centromere	LEU2	pRD10	B/BID deletion	no	this work
pRD61	centromere	LEU2	pRD10	ET deletion	no	this work
pRD118	centromere	LEU2	pRD10	IDR deletion	no	this work
pRD46	centromere	LEU2	pRD10	BD1 mutation	no	this work
pRD47	centromere	LEU2	pRD10	BD2 mutation	no	this work
pRD48	centromere	LEU2	pRD10	BD1/2 mutation	no	this work
pRD52	centromere	LEU2	pRD10	NPS mutatiom	no	this work
pRD68	centromere	LEU2	pRD10	CPS mutation	no	this work
pRD88	centromere	LEU2	pRD10	NPS/CPS mutation	no	this work
pRD107	centromere	LEU2	pRD10	NPS/CPS phosphomimetic	no	this work
pRD92	centromere	LEU2	pRD10	ET(1) mutation - D571A	no	this work
pRD119	centromere	LEU2	pRD10	ET(1) mutation - D573A	no	this work
pRD59	centromere	LEU2	pRD10	ET(2) mutation - E567A, E569A	no	this work
pRD93	centromere	LEU2	pRD10	ET(2) mutation - D571A, D573A	no	this work
pRD78	centromere	LEU2	pRD10	ET(3) mutation - E567A, E569A, D571A	no	this work
pRD60	centromere	LEU2	pRD10	ET(4) mutation - E567A, E569A, D571A, D573A	no	this work
pSH1821	integrating	TRP1				Hahn lab	integrates into TRP1 locus
pMD1	integrating	TRP1	pSH1821			this work	integrates into TRP1 locus
pMD28	integrating	TRP1	pMD1	WT	no	this work	integrates into TRP1 locus
pMD70	integrating	TRP1	pMD1	BD1 deletion	no	this work	integrates into TRP1 locus
pMD71	integrating	TRP1	pMD1	BD2 deletion	no	this work	integrates into TRP1 locus
pMD72	integrating	TRP1	pMD1	BD1/2 deletion	no	this work	integrates into TRP1 locus
pMD37	integrating	TRP1	pMD1	NPS deletion	no	this work	integrates into TRP1 locus
pMD38	integrating	TRP1	pMD1	CPS deletion	no	this work	integrates into TRP1 locus
pMD39	integrating	TRP1	pMD1	NPS/CPS deletion	no	this work	integrates into TRP1 locus
pMD40	integrating	TRP1	pMD1	B region deletion	no	this work	integrates into TRP1 locus
pMD41	integrating	TRP1	pMD1	BID region deletion	no	this work	integrates into TRP1 locus
pMD42	integrating	TRP1	pMD1	B/BID deletion	no	this work	integrates into TRP1 locus
pMD47	integrating	TRP1	pMD1	ET deletion	no	this work	integrates into TRP1 locus
pMD63	integrating	TRP1	pMD1	IDR deletion	no	this work	integrates into TRP1 locus
pMD30	integrating	TRP1	pMD1	BD1 mutation	no	this work	integrates into TRP1 locus
pMD31	integrating	TRP1	pMD1	BD2 mutation	no	this work	integrates into TRP1 locus
pMD32	integrating	TRP1	pMD1	BD1/2 mutation	no	this work	integrates into TRP1 locus
pMD33	integrating	TRP1	pMD1	NPS mutatiom	no	this work	integrates into TRP1 locus
pMD34	integrating	TRP1	pMD1	CPS mutation	no	this work	integrates into TRP1 locus
pMD35	integrating	TRP1	pMD1	NPS/CPS mutation	no	this work	integrates into TRP1 locus
pMD36	integrating	TRP1	pMD1	NPS/CPS phosphomimetic	no	this work	integrates into TRP1 locus
pMD45	integrating	TRP1	pMD1	ET(1) mutation - D571A	no	this work	integrates into TRP1 locus
pMD44	integrating	TRP1	pMD1	ET(2) mutation - D571A, D573A	no	this work	integrates into TRP1 locus
pMD46	integrating	TRP1	pMD1	ET(4) mutation - E567A, E569A, D571A, D573A	no	this work	integrates into TRP1 locus
pMD2	integrating	TRP1	pMD1	WT	yes	this work	integrates into TRP1 locus
pMD66	integrating	TRP1	pMD1	BD1 deletion	yes	this work	integrates into TRP1 locus
pMD67	integrating	TRP1	pMD1	BD2 deletion	yes	this work	integrates into TRP1 locus
pMD68	integrating	TRP1	pMD1	BD1/2 deletion	yes	this work	integrates into TRP1 locus
pMD15	integrating	TRP1	pMD1	B region deletion	yes	this work	integrates into TRP1 locus
pMD16	integrating	TRP1	pMD1	BID region deletion	yes	this work	integrates into TRP1 locus
pMD17	integrating	TRP1	pMD1	B/BID deletion	yes	this work	integrates into TRP1 locus
pMD22	integrating	TRP1	pMD1	ET deletion	yes	this work	integrates into TRP1 locus
pMD57	integrating	TRP1	pMD1	IDR deletion	yes	this work	integrates into TRP1 locus
pMD5	integrating	TRP1	pMD1	BD1 mutation	yes	this work	integrates into TRP1 locus
pMD6	integrating	TRP1	pMD1	BD2 mutation	yes	this work	integrates into TRP1 locus
pMD7	integrating	TRP1	pMD1	BD1/2 mutation	yes	this work	integrates into TRP1 locus
pMD8	integrating	TRP1	pMD1	NPS mutatiom	yes	this work	integrates into TRP1 locus
pMD9	integrating	TRP1	pMD1	CPS mutation	yes	this work	integrates into TRP1 locus
pMD11	integrating	TRP1	pMD1	NPS/CPS phosphomimetic	yes	this work	integrates into TRP1 locus
pMD20	integrating	TRP1	pMD1	ET(1) mutation - D571A	yes	this work	integrates into TRP1 locus
pMD19	integrating	TRP1	pMD1	ET(2) mutation - D571A, D573A	yes	this work	integrates into TRP1 locus
pMD21	integrating	TRP1	pMD1	ET(4) mutation - E567A, E569A, D571A, D573A	yes	this work	integrates into TRP1 locus
pJR15	integrating	TRP1	pMD1	ET domain overexpression (GPM1p-Rpl25 NLS-3XV5-tag-ET domain-BDF1t)		this work	integrates into TRP1 locus

### Sheet: yeast plasmids - other
plasmid	yeast plasmid type	marker	background	description	reference	notes
pRS316	centromere	URA3			Sikorski and Hieter, 1989
pRD134	centromere	URA3	pRS316	TAF7 WT	this work
pRD140	centromere	URA3	pRS316	BUR1 WT	this work
pRD138	centromere	URA3	pRS316	POB3 WT	this work
pRD136	centromere	URA3	pRS316	SPT6 WT	this work
pMD80	integrating	LEU2	pMD1		this work	integrates into LEU2 locus
pRD135	integrating	LEU2	pMD80	TAF7 WT	this work	integrates into LEU2 locus
pRD143	integrating	LEU2	pMD80	TAF7 ETM mutant	this work	integrates into LEU2 locus
pRD141	integrating	LEU2	pMD80	BUR1 WT	this work	integrates into LEU2 locus
pRD146	integrating	LEU2	pMD80	BUR1 ETM mutant	this work	integrates into LEU2 locus
pRD139	integrating	LEU2	pMD80	POB3 WT	this work	integrates into LEU2 locus
pRD145	integrating	LEU2	pMD80	POB3 ETM mutant	this work	integrates into LEU2 locus
pRD137	integrating	LEU2	pMD80	SPT6 WT	this work	integrates into LEU2 locus
pRD144	integrating	LEU2	pMD80	SPT6 ETM mutant	this work	integrates into LEU2 locus

### Sheet: Y2H plasmids
plasmid	marker	background	insert	reference
pGBKT7	TRP1			Takara Bio
pGADT7	LEU2			Takara Bio
pJR24	TRP1	pGBKT7	BDF1 ET domain WT	this work
pJR26	TRP1	pGBKT7	BDF1 ET domain mutant	this work
pJR27	LEU2	pGADT7	TAF7 WT	this work
pRD151	LEU2	pGADT7	TAF7 ETM mutant	this work
pRD169	LEU2	pGADT7	BUR1 ETM1 (amino acids2-69)	this work
pRD178	LEU2	pGADT7	BUR1 ETM1 mutant	this work
pRD167	LEU2	pGADT7	POB3 ETM1 (amino acids 239-383)	this work
pRD179	LEU2	pGADT7	POB3 ETM1 mutant	this work
pRD168	LEU2	pGADT7	POB3 ETM2 (amino acids 381-552)	this work
pRD165	LEU2	pGADT7	SPT6 ETM3 (amino acids 1249-1451)	this work
pRD181	LEU2	pGADT7	SPT6 ETM3 mutant	this work
