## Supplementary material for "The extra-terminal domain drives the role of BET proteins in transcription": Table S2

### Sheet: Sheet1
strain	background	description	primary experiment	genotype	reference
BY4705	S288C	WT (S. cerevisiae)		MAT⍺ ade2△::hisG his3△200 leu2△0 lys2△0 met15△0 trp1△63 ura3△0	Brachmann et al., 1998
BY4736	S288C	WT (S. cerevisiae)		MATa Dade2::hisG his3D200 met15D0 trp1D63 ura3D0
RDY73	BY4705	BDF1/2 auxin inducible degron		pGPD1-OsTIR1:HIS3 BDF2-3xV5-mAID::KanMX BDF1-3xV5-mAID::URA3	Donczew and Hahn, 2021
SHY1102	BY4705	Bdf1 shuffle strain (endogenous BDF1/2 deleted)		RPB3-3xFlag::NatMX pGPD1-OsTIR1::HIS3 △bdf2::HYG △bdf1::KanMX/pSH608 (URA3 BDF1)	Donczew and Hahn, 2021
SHY1058	WT (S. pombe)	RPB3-3xFlag-tag		h- RPB3-3xFlag::NatMX	Warfield et al., 2017
RDY162	SHY1102	centromere plasmid BDF1 WT (pRD10)	complementation	RPB3-3xFlag::NatMX pGPD1-OsTIR1:HIS3 △bdf2::HYG △bdf1::KanMX/pRD10 (LEU2 BDF1 WT)	this work
RDY171	SHY1102	centromere plasmid BDF1 BD1 deletion (pRD101)	complementation	RPB3-3xFlag::NatMX pGPD1-OsTIR1:HIS3 △bdf2::HYG △bdf1::KanMX/pRD101 (LEU2 BDF1 BD1 del)	this work
RDY172	SHY1102	centromere plasmid BDF1 BD2 deletion (pRD102)	complementation	RPB3-3xFlag::NatMX pGPD1-OsTIR1:HIS3 △bdf2::HYG △bdf1::KanMX/pRD102 (LEU2 BDF1 BD2 del)	this work
RDY144	SHY1102	centromere plasmid BDF1 NPS deletion (pRD83)	complementation	RPB3-3xFlag::NatMX pGPD1-OsTIR1:HIS3 △bdf2::HYG △bdf1::KanMX/pRD83 (LEU2 BDF1 NPS del)	this work
RDY139	SHY1102	centromere plasmid BDF1 CPS deletion (pRD77)	complementation	RPB3-3xFlag::NatMX pGPD1-OsTIR1:HIS3 △bdf2::HYG △bdf1::KanMX/pRD77 (LEU2 BDF1 CPS del)	this work
RDY142	SHY1102	centromere plasmid BDF1 B region deletion (pRD81)	complementation	RPB3-3xFlag::NatMX pGPD1-OsTIR1:HIS3 △bdf2::HYG △bdf1::KanMX/pRD81 (LEU2 BDF1 B region del)	this work
RDY121	SHY1102	centromere plasmid BDF1 BID region deletion (pRD57)	complementation	RPB3-3xFlag::NatMX pGPD1-OsTIR1:HIS3 △bdf2::HYG △bdf1::KanMX/pRD57 (LEU2 BDF1 BID region del)	this work
RDY166	SHY1102	centromere plasmid BDF1 B/BID deletion (pRD96)	complementation	RPB3-3xFlag::NatMX pGPD1-OsTIR1:HIS3 △bdf2::HYG △bdf1::KanMX/pRD96 (LEU2 BDF1 B/BID del)	this work
RDY231	SHY1102	centromere plasmid BDF1 IDR deletion (pRD118)	complementation	RPB3-3xFlag::NatMX pGPD1-OsTIR1:HIS3 △bdf2::HYG △bdf1::KanMX/pRD118 (IDR del)	this work
RDY111	SHY1102	centromere plasmid BDF1 BD1 mutation (pRD46)	complementation	RPB3-3xFlag::NatMX pGPD1-OsTIR1:HIS3 △bdf2::HYG △bdf1::KanMX/pRD46 (LEU2 BDF1 BD1 mut)	this work
RDY112	SHY1102	centromere plasmid BDF1 BD2 mutation (pRD47)	complementation	RPB3-3xFlag::NatMX pGPD1-OsTIR1:HIS3 △bdf2::HYG △bdf1::KanMX/pRD47 (LEU2 BDF1 BD2 mut)	this work
RDY116	SHY1102	centromere plasmid BDF1 NPS mutation (pRD52)	complementation	RPB3-3xFlag::NatMX pGPD1-OsTIR1:HIS3 △bdf2::HYG △bdf1::KanMX/pRD52 (LEU2 BDF1 NPS mut)	this work
RDY130	SHY1102	centromere plasmid BDF1 CPS mutation (pRD68)	complementation	RPB3-3xFlag::NatMX pGPD1-OsTIR1:HIS3 △bdf2::HYG △bdf1::KanMX/pRD68 (LEU2 BDF1 CPS mut)	this work
RDY175	SHY1102	centromere plasmid BDF1 NPS/CPS phosphomimetic (pRD107)	complementation	RPB3-3xFlag::NatMX pGPD1-OsTIR1:HIS3 △bdf2::HYG △bdf1::KanMX/pRD107 (LEU2 BDF1 NPS/CPS phosphomimetic)	this work
RDY151	SHY1102	centromere plasmid BDF1 ET(1) mutation - D571A (pRD92)	complementation	RPB3-3xFlag::NatMX pGPD1-OsTIR1:HIS3 △bdf2::HYG △bdf1::KanMX/pRD92 (LEU2 BDF1 ET(1) mut)	this work
RDY232	SHY1102	centromere plasmid BDF1 ET(1) mutation - D573A (pRD119)	complementation	RPB3-3xFlag::NatMX pGPD1-OsTIR1:HIS3 △bdf2::HYG △bdf1::KanMX/pRD119 (LEU2 BDF1 ET(1) mut)	this work
RDY123	SHY1102	centromere plasmid BDF1 ET(2) mutation - E567A, E569A (pRD59)	complementation	RPB3-3xFlag::NatMX pGPD1-OsTIR1:HIS3 △bdf2::HYG △bdf1::KanMX/pRD59 (LEU2 BDF1 ET(2) mut)	this work
RDY156	SHY1102	centromere plasmid BDF1 ET(2) mutation - D571A, D573A (pRD93)	complementation	RPB3-3xFlag::NatMX pGPD1-OsTIR1:HIS3 △bdf2::HYG △bdf1::KanMX/pRD93 (LEU2 BDF1 ET(2) mut)	this work
RDY234	RDY73	integrating plasmid BDF1 WT (pMD28), BDF1/2-AID	SLAM-seq	pGPD1-OsTIR1:HIS3 BDF2-3xV5-mAID::KanMX BDF1-3xV5-mAID::URA3 pMD28:TRP1	this work
RDY276	RDY73	integrating plasmid BDF1 BD1 deletion (pMD70), BDF1/2-AID	SLAM-seq	pGPD1-OsTIR1:HIS3 BDF2-3xV5-mAID::KanMX BDF1-3xV5-mAID::URA3 pMD70:TRP1	this work
RDY277	RDY73	integrating plasmid BDF1 BD2 deletion (pMD71), BDF1/2-AID	SLAM-seq	pGPD1-OsTIR1:HIS3 BDF2-3xV5-mAID::KanMX BDF1-3xV5-mAID::URA3 pMD71:TRP1	this work
RDY278	RDY73	integrating plasmid BDF1 BD1/2 deletion (pMD72), BDF1/2-AID	SLAM-seq	pGPD1-OsTIR1:HIS3 BDF2-3xV5-mAID::KanMX BDF1-3xV5-mAID::URA3 pMD72:TRP1	this work
RDY242	RDY73	integrating plasmid BDF1 NPS deletion (pMD37), BDF1/2-AID	SLAM-seq	pGPD1-OsTIR1:HIS3 BDF2-3xV5-mAID::KanMX BDF1-3xV5-mAID::URA3 pMD37:TRP1	this work
RDY243	RDY73	integrating plasmid BDF1 CPS deletion (pMD38), BDF1/2-AID	SLAM-seq	pGPD1-OsTIR1:HIS3 BDF2-3xV5-mAID::KanMX BDF1-3xV5-mAID::URA3 pMD38:TRP1	this work
RDY244	RDY73	integrating plasmid BDF1 NPS/CPS deletion (pMD39), BDF1/2-AID	SLAM-seq	pGPD1-OsTIR1:HIS3 BDF2-3xV5-mAID::KanMX BDF1-3xV5-mAID::URA3 pMD39:TRP1	this work
RDY245	RDY73	integrating plasmid BDF1 B region deletion (pMD40), BDF1/2-AID	SLAM-seq	pGPD1-OsTIR1:HIS3 BDF2-3xV5-mAID::KanMX BDF1-3xV5-mAID::URA3 pMD40:TRP1	this work
RDY246	RDY73	integrating plasmid BDF1 BID region deletion (pMD41), BDF1/2-AID	SLAM-seq	pGPD1-OsTIR1:HIS3 BDF2-3xV5-mAID::KanMX BDF1-3xV5-mAID::URA3 pMD41:TRP1	this work
RDY247	RDY73	integrating plasmid BDF1 B/BID deletion (pMD42), BDF1/2-AID	SLAM-seq	pGPD1-OsTIR1:HIS3 BDF2-3xV5-mAID::KanMX BDF1-3xV5-mAID::URA3 pMD42:TRP1	this work
RDY252	RDY73	integrating plasmid BDF1 ET deletion (pMD47), BDF1/2-AID	SLAM-seq	pGPD1-OsTIR1:HIS3 BDF2-3xV5-mAID::KanMX BDF1-3xV5-mAID::URA3 pMD47:TRP1	this work
RDY262	RDY73	integrating plasmid BDF1 IDR deletion (pMD63), BDF1/2-AID	SLAM-seq	pGPD1-OsTIR1:HIS3 BDF2-3xV5-mAID::KanMX BDF1-3xV5-mAID::URA3 pMD63:TRP1	this work
RDY235	RDY73	integrating plasmid BDF1 BD1 mutation (pMD30), BDF1/2-AID	SLAM-seq	pGPD1-OsTIR1:HIS3 BDF2-3xV5-mAID::KanMX BDF1-3xV5-mAID::URA3 pMD30:TRP1	this work
RDY236	RDY73	integrating plasmid BDF1 BD2 mutation (pMD31), BDF1/2-AID	SLAM-seq	pGPD1-OsTIR1:HIS3 BDF2-3xV5-mAID::KanMX BDF1-3xV5-mAID::URA3 pMD31:TRP1	this work
RDY237	RDY73	integrating plasmid BDF1 BD1/2 mutation (pMD32), BDF1/2-AID	SLAM-seq	pGPD1-OsTIR1:HIS3 BDF2-3xV5-mAID::KanMX BDF1-3xV5-mAID::URA3 pMD32:TRP1	this work
RDY238	RDY73	integrating plasmid BDF1 NPS mutation (pMD33), BDF1/2-AID	SLAM-seq	pGPD1-OsTIR1:HIS3 BDF2-3xV5-mAID::KanMX BDF1-3xV5-mAID::URA3 pMD33:TRP1	this work
RDY239	RDY73	integrating plasmid BDF1 CPS mutation (pMD34), BDF1/2-AID	SLAM-seq	pGPD1-OsTIR1:HIS3 BDF2-3xV5-mAID::KanMX BDF1-3xV5-mAID::URA3 pMD34:TRP1	this work
RDY240	RDY73	integrating plasmid BDF1 NPS/CPS mutation (pMD35), BDF1/2-AID	SLAM-seq	pGPD1-OsTIR1:HIS3 BDF2-3xV5-mAID::KanMX BDF1-3xV5-mAID::URA3 pMD35:TRP1	this work
RDY241	RDY73	integrating plasmid BDF1 NPS/CPS phosphomimetic (pMD36), BDF1/2-AID	SLAM-seq	pGPD1-OsTIR1:HIS3 BDF2-3xV5-mAID::KanMX BDF1-3xV5-mAID::URA3 pMD36:TRP1	this work
RDY250	RDY73	integrating plasmid BDF1 ET(1) mutation - D571A (pMD45), BDF1/2-AID	SLAM-seq	pGPD1-OsTIR1:HIS3 BDF2-3xV5-mAID::KanMX BDF1-3xV5-mAID::URA3 pMD45:TRP1	this work
RDY249	RDY73	integrating plasmid BDF1 ET(2) mutation - D571A, D573A (pMD44), BDF1/2-AID	SLAM-seq	pGPD1-OsTIR1:HIS3 BDF2-3xV5-mAID::KanMX BDF1-3xV5-mAID::URA3 pMD44:TRP1	this work
RDY251	RDY73	integrating plasmid BDF1 ET(4) mutation - E567A, E569A, D571A, D573A (pMD46), BDF1/2-AID	SLAM-seq	pGPD1-OsTIR1:HIS3 BDF2-3xV5-mAID::KanMX BDF1-3xV5-mAID::URA3 pMD46:TRP1	this work
RDY388	RDY73	integrating plasmid pJR15 (ET overexpression), BDF1/2-AID	SLAM-seq	pGPD1-OsTIR1:HIS3 BDF2-3xV5-mAID::KanMX BDF1-3xV5-mAID::URA3 pJR15:TRP1	this work
RDY215	BY4705	BDF1-MNase	ChEC-seq	BDF1-MNase::TRP1	this work
RDY180	RDY73	integrating plasmid BDF1-MNase WT (pMD2), BDF1/2-AID	ChEC-seq	pGPD1-OsTIR1:HIS3 BDF2-3xV5-mAID::KanMX BDF1-3xV5-mAID::URA3 pMD2:TRP1	this work
RDY301	RDY73	integrating plasmid BDF1-MNase BD1/2 deletion (pMD68), BDF1/2-AID	ChEC-seq	pGPD1-OsTIR1:HIS3 BDF2-3xV5-mAID::KanMX BDF1-3xV5-mAID::URA3 pMD68:TRP1	this work
RDY289	RDY73	integrating plasmid BDF1-MNase B region deletion (pMD15), BDF1/2-AID	ChEC-seq	pGPD1-OsTIR1:HIS3 BDF2-3xV5-mAID::KanMX BDF1-3xV5-mAID::URA3 pMD15:TRP1	this work
RDY290	RDY73	integrating plasmid BDF1-MNase BID region deletion (pMD16), BDF1/2-AID	ChEC-seq	pGPD1-OsTIR1:HIS3 BDF2-3xV5-mAID::KanMX BDF1-3xV5-mAID::URA3 pMD16:TRP1	this work
RDY291	RDY73	integrating plasmid BDF1-MNase B/BID deletion (pMD17), BDF1/2-AID	ChEC-seq	pGPD1-OsTIR1:HIS3 BDF2-3xV5-mAID::KanMX BDF1-3xV5-mAID::URA3 pMD17:TRP1	this work
RDY294	RDY73	integrating plasmid BDF1-MNase ET deletion (pMD22), BDF1/2-AID	ChEC-seq	pGPD1-OsTIR1:HIS3 BDF2-3xV5-mAID::KanMX BDF1-3xV5-mAID::URA3 pMD22:TRP1	this work
RDY280	RDY73	integrating plasmid BDF1-MNase BD1 mutation (pMD5), BDF1/2-AID	ChEC-seq	pGPD1-OsTIR1:HIS3 BDF2-3xV5-mAID::KanMX BDF1-3xV5-mAID::URA3 pMD5:TRP1	this work
RDY281	RDY73	integrating plasmid BDF1-MNase BD2 mutation (pMD6), BDF1/2-AID	ChEC-seq	pGPD1-OsTIR1:HIS3 BDF2-3xV5-mAID::KanMX BDF1-3xV5-mAID::URA3 pMD6:TRP1	this work
RDY225	RDY73	integrating plasmid BDF1-MNase BD1/2 mutation (pMD7), BDF1/2-AID	ChEC-seq	pGPD1-OsTIR1:HIS3 BDF2-3xV5-mAID::KanMX BDF1-3xV5-mAID::URA3 pMD7:TRP1	this work
RDY282	RDY73	integrating plasmid BDF1-MNase NPS mutation (pMD8), BDF1/2-AID	ChEC-seq	pGPD1-OsTIR1:HIS3 BDF2-3xV5-mAID::KanMX BDF1-3xV5-mAID::URA3 pMD8:TRP1	this work
RDY283	RDY73	integrating plasmid BDF1-MNase CPS mutation (pMD9), BDF1/2-AID	ChEC-seq	pGPD1-OsTIR1:HIS3 BDF2-3xV5-mAID::KanMX BDF1-3xV5-mAID::URA3 pMD9:TRP1	this work
RDY226	RDY73	integrating plasmid BDF1-MNase ET(4) mutation - E567A, E569A, D571A, D573A (pMD21), BDF1/2-AID	ChEC-seq	pGPD1-OsTIR1:HIS3 BDF2-3xV5-mAID::KanMX BDF1-3xV5-mAID::URA3 pMD21:TRP1	this work
RDY337	RDY234	TAF1-MNase, integrating plasmid BDF1 WT (pMD28), BDF1/2-AID	ChEC-seq	pGPD1-OsTIR1:HIS3 BDF2-3xV5-mAID::KanMX BDF1-3xV5-mAID::URA3 pMD28:TRP1 TAF1-MNase::HYG	this work
RDY322	RDY237	TAF1-MNase, integrating plasmid BDF1 BD1/2 mutation (pMD32), BDF1/2-AID	ChEC-seq	pGPD1-OsTIR1:HIS3 BDF2-3xV5-mAID::KanMX BDF1-3xV5-mAID::URA3 pMD32:TRP1 TAF1-MNase::HYG	this work
RDY327	RDY251	TAF1-MNase, integrating plasmid BDF1 ET(4) mutation (pMD46), BDF1/2-AID	ChEC-seq	pGPD1-OsTIR1:HIS3 BDF2-3xV5-mAID::KanMX BDF1-3xV5-mAID::URA3 pMD73:TRP1 TAF1-MNase::HYG	this work
RDY272	BY4736	BAR1 deletion		△bar1::HYG	this work
RDY302	RDY272	OsTIR1 expression		△bar1::HYG; pGPD1-OSTIR:HIS3	this work
RDY456	RDY302	integrating plasmid TAF7 WT, endogenous TAF7 deletion	SLAM-seq	△bar1::HYG; pGPD1-OSTIR:HIS3; △taf7:KanMX; pRD135:LEU2	this work
RDY457	RDY302	integrating plasmid TAF7 ETM mutant, endogenous TAF7 deletion	SLAM-seq	△bar1::HYG; pGPD1-OSTIR:HIS3; △taf7:KanMX; pRD143:LEU2	this work
RDY463	RDY302	integrating plasmid BUR1 WT, endogenous BUR1 deletion	SLAM-seq	△bar1::HYG; pGPD1-OSTIR:HIS3; △bur1:KanMX; pRD141:LEU2	this work
RDY464	RDY302	integrating plasmid BUR1 ETM mutant, endogenous BUR1 deletion	SLAM-seq	△bar1::HYG; pGPD1-OSTIR:HIS3; △bur1:KanMX; pRD146:LEU2	this work
RDY460	RDY302	integrating plasmid POB3 WT, endogenous POB3 deletion	SLAM-seq	△bar1::HYG; pGPD1-OSTIR:HIS3; △pob3:KanMX; pRD139:LEU2	this work
RDY461	RDY302	integrating plasmid POB3 ETM mutant, endogenous POB3 deletion	SLAM-seq	△bar1::HYG; pGPD1-OSTIR:HIS3; △pob3:KanMX; pRD145:LEU2	this work
RDY458	RDY302	integrating plasmid SPT6 WT, endogenous SPT6 deletion	SLAM-seq	△bar1::HYG; pGPD1-OSTIR:HIS3; △spt6:KanMX; pRD137:LEU2	this work
RDY459	RDY302	integrating plasmid SPT6 ETM mutant, endogenous SPT6 deletion	SLAM-seq	△bar1::HYG; pGPD1-OSTIR:HIS3; △spt6:KanMX; pRD144:LEU2	this work
